# Direction mutation pressure of SARS-CoV-2 helps to understand the past and predict the future evolution: C>U and G>U biased mutagenesis forces the majority of amino-acid substitutions to be from CG-rich losers to U-rich gainers

**DOI:** 10.1101/2022.08.22.504819

**Authors:** Alexandr Voronka, Bogdan Efimenko, Sergey Oreshkov, Melissa Franco, Zoe Fleischmann, Valerian Yurov, Arina Trufanova, Valeria Timonina, Natalia Ree, Arthur Zalevsky, Emma Penfrat, Thomas Junier, Alexey Agranovsky, Konstantin Khrapko, Konstantin Gunbin, Jacques Fellay, Konstantin Popadin

## Abstract

Evolution is a function of mutagenesis and selection. To analyse the role of mutagenesis on the structure of the SARS-CoV-2 genome, we reconstructed the mutational spectrum, which was highly C>U and G>U biased. This bias forces the SARS-CoV-2 genome to become increasingly U-rich unless selection cancels it. We analysed the consequences of this bias on the composition of the most neutral (four-fold degenerate synonymous substitutions) and the least neutral positions (nonsynonymous substitutions). The neutral nucleotide composition is already highly saturated by U and, according to our model, it is at equilibrium, suggesting that in the future, we don’t expect any more increase in U. However, nonsynonymous changes continue slowly evolve towards equilibrium substituting CG-rich amino-acids (“losers”) with U-rich ones (“gainers”). This process is universal for all genes of SARS-CoV-2 as well as for other coronaviridae species. In line with the direction mutation pressure hypothesis, we show that viral-specific amino acid content is associated with the viral-specific mutational spectrum due to the accumulation of effectively neutral slightly deleterious variants (losers to gainers) during the molecular evolution. The tuning of a protein space by the mutational process is expected to be typical for species with relaxed purifying selection, suggesting that the purging of slightly-deleterious variants in the SARS-CoV-2 population is not very effective, probably due to the fast expansion of the viral population during the pandemic. Understanding the mutational process can help to design more robust vaccines, based on gainer-rich motifs, close to the mutation-selection equilibrium.
