## Supplementary Tables for "Direction mutation pressure of SARS-CoV-2 helps to understand the past and predict the future evolution: C>U and G>U biased mutagenesis forces the majority of amino-acid substitutions to be from CG-rich losers to U-rich gainers": SupplementalTable1.csv

	NucSubst	ObsFr	Colour	ExpFr	ObsToExp	Context
1	AAA>ACA	4905	A>C	923	5.31419284940412	AxA
2	AAA>AGA	18975	A>G	923	20.557963163597	AxA
3	AAA>AUA	1179	A>U	923	1.27735644637053	AxA
4	AAC>ACC	3072	A>C	615	4.99512195121951	AxC
5	AAC>AGC	12897	A>G	615	20.9707317073171	AxC
6	AAC>AUC	549	A>U	615	0.892682926829268	AxC
7	AAG>ACG	3993	A>C	580	6.88448275862069	AxG
8	AAG>AGG	26073	A>G	580	44.9534482758621	AxG
9	AAG>AUG	2358	A>U	580	4.06551724137931	AxG
10	AAU>ACU	7299	A>C	761	9.59132720105125	AxU
11	AAU>AGU	17745	A>G	761	23.3180026281209	AxU
12	AAU>AUU	1545	A>U	761	2.03022339027595	AxU
13	ACA>AAA	4797	C>A	809	5.92954264524104	AxA
14	ACA>AGA	6282	C>G	809	7.76514215080346	AxA
15	ACA>AUA	124761	C>U	809	154.216316440049	AxA
16	ACC>AAC	3078	C>A	376	8.18617021276596	AxC
17	ACC>AGC	594	C>G	376	1.57978723404255	AxC
18	ACC>AUC	50484	C>U	376	134.265957446808	AxC
19	ACG>AAG	3600	C>A	164	21.9512195121951	AxG
20	ACG>AGG	636	C>G	164	3.8780487804878	AxG
21	ACG>AUG	36711	C>U	164	223.84756097561	AxG
22	ACU>AAU	7143	C>A	674	10.5979228486647	AxU
23	ACU>AGU	1605	C>G	674	2.3813056379822	AxU
24	ACU>AUU	104292	C>U	674	154.73590504451	AxU
25	AGA>AAA	19863	G>A	605	32.8314049586777	AxA
26	AGA>ACA	6270	G>C	605	10.3636363636364	AxA
27	AGA>AUA	22476	G>U	605	37.1504132231405	AxA
28	AGC>AAC	13467	G>A	301	44.7408637873754	AxC
29	AGC>ACC	633	G>C	301	2.10299003322259	AxC
30	AGC>AUC	14553	G>U	301	48.3488372093023	AxC
31	AGG>AAG	26724	G>A	329	81.2279635258359	AxG
32	AGG>ACG	636	G>C	329	1.93313069908815	AxG
33	AGG>AUG	13947	G>U	329	42.3920972644377	AxG
34	AGU>AAU	18381	G>A	507	36.2544378698225	AxU
35	AGU>ACU	1506	G>C	507	2.97041420118343	AxU
36	AGU>AUU	27144	G>U	507	53.5384615384615	AxU
37	AUA>AAA	1038	U>A	471	2.20382165605096	AxA
38	AUA>ACA	123942	U>C	471	263.146496815287	AxA
39	AUA>AGA	19872	U>G	471	42.1910828025478	AxA
40	AUC>AAC	546	U>A	339	1.61061946902655	AxC
41	AUC>ACC	50871	U>C	339	150.061946902655	AxC
42	AUC>AGC	12993	U>G	339	38.3274336283186	AxC
43	AUG>AAG	2235	U>A	725	3.08275862068966	AxG
44	AUG>ACG	37836	U>C	725	52.1875862068966	AxG
45	AUG>AGG	12315	U>G	725	16.9862068965517	AxG
46	AUU>AAU	1407	U>A	773	1.82018111254851	AxU
47	AUU>ACU	103647	U>C	773	134.084087968952	AxU
48	AUU>AGU	24096	U>G	773	31.1720569210867	AxU
49	CAA>CCA	3339	A>C	703	4.74964438122333	CxA
50	CAA>CGA	7524	A>G	703	10.7027027027027	CxA
51	CAA>CUA	5628	A>U	703	8.00568990042674	CxA
52	CAC>CCC	840	A>C	459	1.83006535947712	CxC
53	CAC>CGC	8769	A>G	459	19.1045751633987	CxC
54	CAC>CUC	1716	A>U	459	3.73856209150327	CxC
55	CAG>CCG	1731	A>C	438	3.95205479452055	CxG
56	CAG>CGG	10704	A>G	438	24.4383561643836	CxG
57	CAG>CUG	6165	A>U	438	14.0753424657534	CxG
58	CAU>CCU	6096	A>C	484	12.595041322314	CxU
59	CAU>CGU	14943	A>G	484	30.8739669421488	CxU
60	CAU>CUU	2712	A>U	484	5.60330578512397	CxU
61	CCA>CAA	3312	C>A	354	9.35593220338983	CxA
62	CCA>CGA	1389	C>G	354	3.92372881355932	CxA
63	CCA>CUA	41256	C>U	354	116.542372881356	CxA
64	CCC>CAC	786	C>A	116	6.77586206896552	CxC
65	CCC>CGC	336	C>G	116	2.89655172413793	CxC
66	CCC>CUC	16872	C>U	116	145.448275862069	CxC
67	CCG>CAG	1644	C>A	74	22.2162162162162	CxG
68	CCG>CGG	135	C>G	74	1.82432432432432	CxG
69	CCG>CUG	16122	C>U	74	217.864864864865	CxG
70	CCU>CAU	6000	C>A	344	17.4418604651163	CxU
71	CCU>CGU	1587	C>G	344	4.61337209302326	CxU
72	CCU>CUU	41091	C>U	344	119.450581395349	CxU
73	CGA>CAA	7572	G>A	95	79.7052631578947	CxA
74	CGA>CCA	1350	G>C	95	14.2105263157895	CxA
75	CGA>CUA	4482	G>U	95	47.178947368421	CxA
76	CGC>CAC	9177	G>A	97	94.6082474226804	CxC
77	CGC>CCC	324	G>C	97	3.34020618556701	CxC
78	CGC>CUC	8697	G>U	97	89.659793814433	CxC
79	CGG>CAG	10947	G>A	76	144.039473684211	CxG
80	CGG>CCG	129	G>C	76	1.69736842105263	CxG
81	CGG>CUG	6687	G>U	76	87.9868421052632	CxG
82	CGU>CAU	15507	G>A	171	90.6842105263158	CxU
83	CGU>CCU	1485	G>C	171	8.68421052631579	CxU
84	CGU>CUU	12126	G>U	171	70.9122807017544	CxU
85	CUA>CAA	5103	U>A	561	9.09625668449198	CxA
86	CUA>CCA	41295	U>C	561	73.6096256684492	CxA
87	CUA>CGA	4017	U>G	561	7.16042780748663	CxA
88	CUC>CAC	1638	U>A	287	5.70731707317073	CxC
89	CUC>CCC	17043	U>C	287	59.383275261324	CxC
90	CUC>CGC	7899	U>G	287	27.5226480836237	CxC
91	CUG>CAG	5784	U>A	495	11.6848484848485	CxG
92	CUG>CCG	16815	U>C	495	33.969696969697	CxG
93	CUG>CGG	6180	U>G	495	12.4848484848485	CxG
94	CUU>CAU	2457	U>A	738	3.32926829268293	CxU
95	CUU>CCU	41082	U>C	738	55.6666666666667	CxU
96	CUU>CGU	10839	U>G	738	14.6869918699187	CxU
97	GAA>GCA	3279	A>C	535	6.12897196261682	GxA
98	GAA>GGA	8088	A>G	535	15.1177570093458	GxA
99	GAA>GUA	1524	A>U	535	2.84859813084112	GxA
100	GAC>GCC	1461	A>C	340	4.29705882352941	GxC
101	GAC>GGC	7815	A>G	340	22.9852941176471	GxC
102	GAC>GUC	297	A>U	340	0.873529411764706	GxC
103	GAG>GCG	1476	A>C	297	4.96969696969697	GxG
104	GAG>GGG	6051	A>G	297	20.3737373737374	GxG
105	GAG>GUG	1215	A>U	297	4.09090909090909	GxG
106	GAU>GCU	4023	A>C	440	9.14318181818182	GxU
107	GAU>GGU	27204	A>G	440	61.8272727272727	GxU
108	GAU>GUU	555	A>U	440	1.26136363636364	GxU
109	GCA>GAA	3057	C>A	372	8.21774193548387	GxA
110	GCA>GGA	969	C>G	372	2.60483870967742	GxA
111	GCA>GUA	31362	C>U	372	84.3064516129032	GxA
112	GCC>GAC	1314	C>A	187	7.02673796791444	GxC
113	GCC>GGC	147	C>G	187	0.786096256684492	GxC
114	GCC>GUC	15732	C>U	187	84.1283422459893	GxC
115	GCG>GAG	1323	C>A	88	15.0340909090909	GxG
116	GCG>GGG	114	C>G	88	1.29545454545455	GxG
117	GCG>GUG	14145	C>U	88	160.738636363636	GxG
118	GCU>GAU	3783	C>A	521	7.26103646833013	GxU
119	GCU>GGU	672	C>G	521	1.28982725527831	GxU
120	GCU>GUU	56454	C>U	521	108.357005758157	GxU
121	GGA>GAA	8496	G>A	282	30.1276595744681	GxA
122	GGA>GCA	969	G>C	282	3.43617021276596	GxA
123	GGA>GUA	5295	G>U	282	18.7765957446809	GxA
124	GGC>GAC	8316	G>A	223	37.2914798206278	GxC
125	GGC>GCC	141	G>C	223	0.632286995515695	GxC
126	GGC>GUC	7167	G>U	223	32.1390134529148	GxC
127	GGG>GAG	6339	G>A	134	47.3059701492537	GxG
128	GGG>GCG	108	G>C	134	0.805970149253731	GxG
129	GGG>GUG	2277	G>U	134	16.9925373134328	GxG
130	GGU>GAU	28485	G>A	454	62.7422907488987	GxU
131	GGU>GCU	651	G>C	454	1.43392070484581	GxU
132	GGU>GUU	10152	G>U	454	22.3612334801762	GxU
133	GUA>GAA	1359	U>A	469	2.89765458422175	GxA
134	GUA>GCA	31074	U>C	469	66.2558635394456	GxA
135	GUA>GGA	4566	U>G	469	9.73560767590618	GxA
136	GUC>GAC	297	U>A	269	1.10408921933085	GxC
137	GUC>GCC	15702	U>C	269	58.3717472118959	GxC
138	GUC>GGC	6423	U>G	269	23.8773234200744	GxC
139	GUG>GAG	1113	U>A	552	2.01630434782609	GxG
140	GUG>GCG	14616	U>C	552	26.4782608695652	GxG
141	GUG>GGG	2085	U>G	552	3.77717391304348	GxG
142	GUU>GAU	495	U>A	700	0.707142857142857	GxU
143	GUU>GCU	55911	U>C	700	79.8728571428571	GxU
144	GUU>GGU	9063	U>G	700	12.9471428571429	GxU
145	UAA>UCA	2001	A>C	719	2.78303198887344	UxA
146	UAA>UGA	11325	A>G	719	15.7510431154381	UxA
147	UAA>UUA	4254	A>U	719	5.91655076495132	UxA
148	UAC>UCC	972	A>C	609	1.59605911330049	UxC
149	UAC>UGC	9006	A>G	609	14.7881773399015	UxC
150	UAC>UUC	1065	A>U	609	1.7487684729064	UxC
151	UAG>UCG	864	A>C	427	2.02341920374707	UxG
152	UAG>UGG	15777	A>G	427	36.9484777517564	UxG
153	UAG>UUG	4125	A>U	427	9.66042154566745	UxG
154	UAU>UCU	3204	A>C	622	5.15112540192926	UxU
155	UAU>UGU	26025	A>G	622	41.8408360128617	UxU
156	UAU>UUU	1800	A>U	622	2.89389067524116	UxU
157	UCA>UAA	2022	C>A	549	3.68306010928962	UxA
158	UCA>UGA	4209	C>G	549	7.66666666666667	UxA
159	UCA>UUA	71955	C>U	549	131.065573770492	UxA
160	UCC>UAC	969	C>A	209	4.63636363636364	UxC
161	UCC>UGC	303	C>G	209	1.44976076555024	UxC
162	UCC>UUC	30678	C>U	209	146.784688995215	UxC
163	UCG>UAG	852	C>A	113	7.53982300884956	UxG
164	UCG>UGG	909	C>G	113	8.04424778761062	UxG
165	UCG>UUG	29289	C>U	113	259.194690265487	UxG
166	UCU>UAU	3243	C>A	542	5.98339483394834	UxU
167	UCU>UGU	2520	C>G	542	4.64944649446494	UxU
168	UCU>UUU	85194	C>U	542	157.184501845018	UxU
169	UGA>UAA	11931	G>A	630	18.9380952380952	UxA
170	UGA>UCA	4227	G>C	630	6.70952380952381	UxA
171	UGA>UUA	20652	G>U	630	32.7809523809524	UxA
172	UGC>UAC	9498	G>A	547	17.363802559415	UxC
173	UGC>UCC	291	G>C	547	0.53199268738574	UxC
174	UGC>UUC	26292	G>U	547	48.0658135283364	UxC
175	UGG>UAG	16539	G>A	554	29.8537906137184	UxG
176	UGG>UCG	936	G>C	554	1.68953068592058	UxG
177	UGG>UUG	17295	G>U	554	31.2184115523466	UxG
178	UGU>UAU	27300	G>A	858	31.8181818181818	UxU
179	UGU>UCU	2457	G>C	858	2.86363636363636	UxU
180	UGU>UUU	38805	G>U	858	45.2272727272727	UxU
181	UUA>UAA	4119	U>A	876	4.70205479452055	UxA
182	UUA>UCA	71112	U>C	876	81.1780821917808	UxA
183	UUA>UGA	18207	U>G	876	20.7842465753425	UxA
184	UUC>UAC	1068	U>A	518	2.06177606177606	UxC
185	UUC>UCC	30633	U>C	518	59.1370656370656	UxC
186	UUC>UGC	23589	U>G	518	45.53861003861	UxC
187	UUG>UAG	4107	U>A	817	5.02692778457772	UxG
188	UUG>UCG	29556	U>C	817	36.1762545899633	UxG
189	UUG>UGG	15225	U>G	817	18.6352509179927	UxG
190	UUU>UAU	1737	U>A	1004	1.7300796812749	UxU
191	UUU>UCU	84444	U>C	1004	84.1075697211155	UxU
192	UUU>UGU	34224	U>G	1004	34.0876494023904	UxU
