## Supplementary Tables for "Direction mutation pressure of SARS-CoV-2 helps to understand the past and predict the future evolution: C>U and G>U biased mutagenesis forces the majority of amino-acid substitutions to be from CG-rich losers to U-rich gainers": SupplementalTable2.csv

label	mut1	mut2	ratio	pval	pval_adj	asterics
reciprocal	A>C	C>A	0.5	1.0	1.0
reciprocal	A>G	G>A	0.625	0.5810546875	1.0
reciprocal	A>U	U>A	1.0	1.0	1.0
reciprocal	C>G	G>C	1.0	1.0	1.0
reciprocal	C>U	U>C	1.75	0.09614175442061423	0.5768505265236854
reciprocal	G>U	U>G	1.8	0.4239501953125	1.0
complementary	A>C	U>G	0.2	0.21875	0.328125
complementary	A>G	U>C	0.3125	0.02660369873046875	0.07981109619140625
complementary	A>U	U>A	1.0	1.0	1.0
complementary	C>G	G>C	1.0	1.0	1.0
complementary	C>U	G>A	3.5	0.0011932429624721408	0.007159457774832845	**
complementary	G>U	C>A	4.5	0.0654296875	0.130859375
