## Supplementary Tables for "Direction mutation pressure of SARS-CoV-2 helps to understand the past and predict the future evolution: C>U and G>U biased mutagenesis forces the majority of amino-acid substitutions to be from CG-rich losers to U-rich gainers": SupplementalTable3.csv

label	mut1	mut2	ratio	pval	pval_adj	asterics
reciprocal	A>C	C>A	0.5	1.0	1.0
reciprocal	A>G	G>A	0.23076923076923078	0.0005350527353584766	0.0010701054707169533	**
reciprocal	A>U	U>A	2.0	1.0	1.0
reciprocal	C>G	G>C	0.5	1.0	1.0
reciprocal	C>U	U>C	3.6666666666666665	2.0876568218419767e-05	6.26297046552593e-05	***
reciprocal	G>U	U>G	8.5	6.038535502739251e-07	3.6231213016435504e-06	***
complementary	A>C	U>G	0.25	0.375	0.5625
complementary	A>G	U>C	0.5	0.237884521484375	0.47576904296875
complementary	A>U	U>A	2.0	1.0	1.0
complementary	C>G	G>C	0.5	1.0	1.0
complementary	C>U	G>A	1.6923076923076923	0.04139142867391546	0.12417428602174638
complementary	G>U	C>A	17.0	1.941225491464138e-08	1.1647352948784828e-07	***
