## Supplementary Tables for "Direction mutation pressure of SARS-CoV-2 helps to understand the past and predict the future evolution: C>U and G>U biased mutagenesis forces the majority of amino-acid substitutions to be from CG-rich losers to U-rich gainers": SupplementalTable4.csv

label	mut1	mut2	ratio	pval	pval_adj	asterics
reciprocal	A>C	C>A	0.5	1.0	1.0
reciprocal	A>G	G>A	0.35294117647058826	0.03468966484069824	0.06937932968139648
reciprocal	A>U	U>A	2.0	1.0	1.0
reciprocal	C>G	G>C	0.5	1.0	1.0
reciprocal	C>U	U>C	2.75	0.00039404324272610154	0.0011821297281783046	**
reciprocal	G>U	U>G	8.5	6.038535502739251e-07	3.6231213016435504e-06	***
complementary	A>C	U>G	0.25	0.375	0.5625
complementary	A>G	U>C	0.375	0.052478790283203125	0.10495758056640625
complementary	A>U	U>A	2.0	1.0	1.0
complementary	C>G	G>C	0.5	1.0	1.0
complementary	C>U	G>A	2.588235294117647	0.0007299045109347685	0.0021897135328043057	**
complementary	G>U	C>A	17.0	1.941225491464138e-08	1.1647352948784828e-07	***
