## Supplementary Tables for "Direction mutation pressure of SARS-CoV-2 helps to understand the past and predict the future evolution: C>U and G>U biased mutagenesis forces the majority of amino-acid substitutions to be from CG-rich losers to U-rich gainers": SupplementalTable5.csv

	Aa_Mut	Pos	Mut_Sub	Anti_Aa_Mut	Anti_Aa_Mut_count	direct_vs_reverse	p_value	CI_left	CI_right	prob_success	aster	first_aa	sec_aa	grantham
1	*_UG>Leu_UU	2	1	Leu_UU>*_UG	1	2	1	0.0942993240502461	0.991596241340387	0.666666666666667		*	Leu	NA
2	Ala>Ser_UC	6001	1	Ser_UC>Ala	5029	1.19327898190495	2.21487633608192e-20	0.534710967133631	0.553389062875657	0.544061650045331	***	Ala	Ser	99
3	Ala>Val	12003	1	Val>Ala	11710	1.02502134927412	0.0579281666774629	0.499793094194242	0.512561482741061	0.506178045797664		Ala	Val	64
4	Arg_AG>Ile	813	1	Ile>Arg_AG	705	1.1531914893617	0.00600904361003194	0.51010655360742	0.560901824540062	0.535573122529644	**	Arg	Ile	97
5	Arg_CG>Cys	1851	1	Cys>Arg_CG	1812	1.02152317880795	0.53009913040525	0.488997159823627	0.521641347768707	0.505323505323505		Arg	Cys	180
6	Arg_CG>Leu_CU	698	1	Leu_CU>Arg_CG	599	1.1652754590985	0.00648303174066794	0.510587071590184	0.565569593589541	0.53816499614495	**	Arg	Leu	102
7	Arg_CG>Trp	90	1	Trp>Arg_CG	119	0.756302521008403	0.0525092182449914	0.362513037130342	0.500727501277213	0.430622009569378		Arg	Trp	101
8	Asp>Tyr	3602	1	Tyr>Asp	2888	1.24722991689751	8.05084770947284e-19	0.542817502617112	0.567148440259576	0.555007704160247	***	Asp	Tyr	160
9	Cys>Phe	955	1	Phe>Cys	768	1.24348958333333	7.28782149503687e-06	0.530430494553448	0.577916007811917	0.554265815438189	***	Cys	Phe	205
10	Gln>*_UA	563	1	*_UA>Gln	551	1.02177858439201	0.741740138856936	0.475596335121628	0.535147144745776	0.505385996409336		Gln	*	NA
11	Glu>*_UA	590	1	*_UA>Glu	496	1.18951612903226	0.00474900375096372	0.513108416062083	0.573212668084274	0.543278084714549	**	Glu	*	NA
12	Gly>*_UG	133	1	*_UG>Gly	104	1.27884615384615	0.0687169641568205	0.495463147400976	0.625350029026426	0.561181434599156		Gly	*	NA
13	Gly>Cys	2138	1	Cys>Gly	1725	1.23942028985507	3.24579626349631e-11	0.537614062082317	0.569216718585137	0.553455863318664	***	Gly	Cys	159
14	Gly>Trp	59	1	Trp>Gly	42	1.4047619047619	0.110918349660641	0.481818204328667	0.681430359239671	0.584158415841584		Gly	Trp	184
15	Gly>Val	2073	1	Val>Gly	1678	1.23539928486293	1.20318406972461e-10	0.536571532668469	0.568651596979509	0.552652625966409	***	Gly	Val	109
16	His>Tyr	4251	1	Tyr>His	4256	0.998825187969925	0.965408334555459	0.489023960342092	0.510388489792488	0.499706124368167		His	Tyr	83
17	Leu_CU>Leu_UU	5802	1	Leu_UU>Leu_CU	5725	1.01344978165939	0.479025614864921	0.494169266629859	0.512509014528826	0.503339984384489		Leu	Leu	0
18	Leu_CU>Phe	8093	1	Phe>Leu_CU	7927	1.02094108742273	0.192359846542504	0.497407277689125	0.512952887832008	0.50518102372035		Leu	Phe	22
19	Pro>Leu_CU	6252	1	Leu_CU>Pro	6132	1.01956947162427	0.284915276811324	0.495998549579047	0.513689094754293	0.50484496124031		Pro	Leu	98
20	Pro>Ser_UC	7183	1	Ser_UC>Pro	7106	1.01083591331269	0.524915718610153	0.494461485187306	0.510926177819245	0.502694380292533		Pro	Ser	74
21	Ser_AG>Ile	1246	1	Ile>Ser_AG	1017	1.2251720747296	1.61278301377855e-06	0.529826535101194	0.571235391286216	0.550596553247901	***	Ser	Ile	142
22	Ser_UC>Leu_UU	4150	1	Leu_UU>Ser_UC	3997	1.03827870903177	0.0921735767813868	0.498471540819449	0.520301657684143	0.509389959494292		Ser	Leu	145
23	Ser_UC>Phe	4635	1	Phe>Ser_UC	4552	1.01823374340949	0.392267947359029	0.494238931431508	0.514792707980533	0.504517252639599		Ser	Phe	155
24	Thr>Ile	18741	1	Ile>Thr	18175	1.0311416781293	0.00327486514514114	0.502552196240653	0.512778702820193	0.507666052660093	**	Thr	Ile	89
25	Trp>Leu_UU	646	1	Leu_UU>Trp	512	1.26171875	9.1375982557498e-05	0.528705395674885	0.586716756916271	0.557858376511226	***	Trp	Leu	61
26	Val>Leu_UU	3100	1	Leu_UU>Val	2507	1.23653769445552	2.50756821561862e-15	0.539752470899248	0.565953111767396	0.552880328161227	***	Val	Leu	32
27	Val>Phe	4019	1	Phe>Val	3280	1.22530487804878	5.35628122791977e-18	0.539124886128628	0.562081401305488	0.550623373064803	***	Val	Phe	50
