## Supplementary Tables for "Direction mutation pressure of SARS-CoV-2 helps to understand the past and predict the future evolution: C>U and G>U biased mutagenesis forces the majority of amino-acid substitutions to be from CG-rich losers to U-rich gainers": SupplementalTable6.tsv

Mut	Number	ExpDirection
Asn>Lys	5	0
Thr>Ile	4	1
Pro>Leu	2	1
Gly>Ser	2	0
Asp>Gly	2	0
Gln>Arg	2	0
Ser>Pro	2	-1
Ile>Val	2	0
Pro>His	2	0
Ala>Thr	2	0
Thr>Lys	2	0
Ser>Phe	2	1
Ser>Asn	1	0
Ala>Val	1	1
Gly>Asp	1	0
Lys>Asn	1	0
Glu>Ala	1	0
Asn>Tyr	1	0
Tyr>His	1	-1
Gln>His	1	0
His>Tyr	1	1
Arg>Lys	1	0
Gln>Glu	1	0
Leu>Phe	1	1
Lys>Arg	1	0
Asp>Tyr	1	1
Gly>Arg	1	0
All	44	9
